# The trypanosome Variant Surface Glycoprotein mRNA is stabilized by an essential unconventional RNA-binding protein

**DOI:** 10.1101/2020.10.08.331769

**Authors:** Larissa Melo do Nascimento, Franziska Egler, Katharina Arnold, Nina Papavisiliou, Christine Clayton, Esteban Erben

**Affiliations:** Centre for Molecular Biology of Heidelberg University (ZMBH), Im Neuenheimer Feld 280, D69120 Heidelberg, Germany; Division of Immune Diversity, Deutsche Krebsforschungszentrum (DKFZ), Im Neuenheimer Feld 280, D69120 Heidelberg, Germany; Universidad Nacional de San Martín, Campus Miguelete, 25 de Mayo y Francia, San Martín, Provincia de Buenos Aires, Argentina

## Abstract

Salivarian trypanosomes cause human sleeping sickness and economically important livestock diseases. The “bloodstream forms”, which replicate extracellularly in the blood and tissue fluids of mammals, are coated by a monolayer of Variant Surface Glycoprotein (VSG). Switching of the expressed *VSG* gene is central to parasite pathogenicity because it enables the parasites to evade adaptive immunity via antigenic variation. Adequate levels of VSG expression - 10% of total protein and 7% of mRNA - are attained through very active RNA polymerase I transcription, efficient mRNA processing (*trans* splicing of a capped leader and polyadenylation), and high mRNA stability. We here show how *VSG* mRNA stability is maintained. Purification of the *VSG* mRNA with associated proteins specifically selected CFB2, an F-box mRNA-binding protein that lacks known RNA-binding domains. CFB2 binds to a stabilizing complex (MKT1-PBP1-XAC1-LSM12) that recruits poly(A) binding protein and a specialized cap-binding translation initiation complex, EIF4E6-EIF4G5. The interaction of CFB2 with MKT1 is essential for CFB2’s expression-promoting activity, while the F-box auto-regulates CFB2 abundance via interaction with SKP1, a component of the ubiquitination machinery. The results of reporter experiments indicate that CFB2 acts via conserved sequences in the *VSG* mRNA 3’-untranslated region. Depletion of CFB2 leads to highly specific loss of *VSG* mRNA. VSG expression is essential not only for antigenic variation but also for trypanosome cell division. Correspondingly, depletion of CFB2 causes cell cycle arrest, dramatic morphological abnormalities and trypanosome death.
