## Supplemental Table 1 for "The trypanosome Variant Surface Glycoprotein mRNA is stabilized by an essential unconventional RNA-binding protein"

### Sheet: Plasmids
pHD			Previously published at
	E.coli expression
3213	pETNusA-CFB2
3214	pETGB-CFB2
	Yeast 2-hybrid
3232	pADgate2 - CFB2mut FBOx
3233	pADgate2 - CFB2mutMKT1
2508	pADgate2 - CFB2 for Y2H		Singh et al.,2014
3346	pGBKT7 MKT1		Singh et al.,2014
3178	pGBKT7 skp1
	GFP Reporter plasmids	Selection in trypanosomes
1645	EGFP and act UTR in 1595, based on 1034	Puromycin
3215	pHD1645 + VSG 3' wt (CZ7595/96)	Puromycin
3216	pHD1645 + VSG 3' m16mer (CZ7597/98)	Puromycin
3217	pHD1645 +VSG 3' mUpst. (CZ7599/7600)	Puromycin
3218	pHD1645 +VSG 3' m8mer (CZ7602/7603)	Puromycin
	Tethering
3167	pHD2202+CFB2 Full length CDS (CZ7446/45)	Hygromycin
3168	pHD2202+CFB2 C-terminal (CZ7443/45)	Hygromycin
3169	pHD2202+CFB2 N-terminal (CZ7446/44)	Hygromycin
3220	pHD2202+CFB2 Full length mutFBOX F (CZ7611/12)	Hygromycin
3221	pHD2202+CFB2 Full length mutMKT1 (CZ7609/10)	Hygromycin
3223	pHD2202+CFB2 C-terminal mutMKT1 (CZ7609/10)	Hygromycin
3224	pHD2202+CFB2 N-terminal mutFBOX (CZ7611/12)	Hygromycin
	Inducible expression of CFB2
1816	pHD1701 +CFB2	Hygromycin	Benz at at., 2007
3225	pHD 1701+CFB2MutFBOX-Myc (CZ7611/12)	Hygromycin
3226	pHD 1701+CFB2MutMKT1-Myc (CZ7609/10)	Hygromycin
3228	pHD 1701+CFB2 no tag (CZ7620/19)	Hygromycin
	CFB2-6xmyc in pRpa	Hygromycin
	6xmyc-CFB2 in pRpa	Hygromycin
	In situ tagging and constitutive expression
1719	pBS-Blav5-skp1	Blasticidin	Benz at at., 2007
1718	pBS-Blav5-CFB2	Blasticidin	Benz at at., 2007
	CFB2-6xmyc in pHD1991	G418
	RNA interference
	pGL2084+378 bp CFB2 fragment	Hygromycin
3235	RNAi to 3'-UTR CFB2	Hygromycin
OTHER	SBP-lambdaN-GFP in pRpa	Hygromycin
	VSG gene with boxB in 3'-UTR	Blasticidin

### Sheet: Cloning and PCR oligos
	ID	Sequence
qPCR	VSG3Fw	AGCTCGCCCGCCAAAACCA
qPCR	VSG3Rv	CTGCCTGTGCAGCCTGTCG
qPCR	aTUBFw	TGCATGATCGCCAACTCCACGG
qPCR	aTUBRv	ACCGACGTACCAGTGCACGA
qPCR	VSG22Fw	ACTCGACTTGGCGGAGGTGC
qPCR	VSG22Rv	TTTCTGCACTCCCGGTCGCT
qPCR	AntatFw	GCGCCAAACTCCAAGCAGCC
qPCR	AntatRv	CTTTGCCGTCTTCTGCGCCG
qPCR	CTR-Fw	TGGAAGGTGACTAACCACGGCACTTC
qPCR	CTR-Rv	GCGTCTGCCTGTGACGAGAGGTA
qPCR	18sFw	ATGGTGGTGCATGGCCGCTTT
qPCR	18sRv	TGACGACCACCGTTGGGGAAA
qPCR	VSG2Fw	TCCAGGCGCTCGATGCATTACA
qPCR	VSG2Rv	GCGCTTTCTTGGCCTTCCAGG
cloning	4 CFB2 C-term tethering F	nnnGGGCCCAAACCCATCCGTCTGTTTTT
cloning	3 CFB2 N-term tethering R	nnnGGATCcCACACCAGGAATTTTAGGGG
cloning	2 CFB2 tethering R	nnnGGATCcCATCTCAGCGTAATCCACTT
cloning	1 CFB2- tethering F	nnnGGGCCCATGTCCTTGGAGGAGGGA
cloning	skp1 R	tatCCCGGGTTACGCCTCTTCGCACCA
cloning	skp1 F	ataCATATGATGGCGGAAGAGGTGTCG
cloning	3'UTR VSG wt F	GATCCAATTTTCCCCCTCTTTTTCTTAAAAATTCTTGCTACTTGAAAACTCCTGATATATTTTAACACAAAAG
cloning	3'UTR VSG wt R	TCGACTTTTGTGTTAAAATATATCAGGAGTTTTCAAGTAGCAAGAATTTTTAAGAAAAAGAGGGGGAAAATTG
cloning	3'UTR VSG mut16mer F	GATCCAATTTTCCCCCTCTTTTTCTTAAAAATTCTTGCTACTTGAAAACTCCATTATGATTACATATCAAAAG
cloning	3'UTR VSG mut16mer R	TCGACTTTTGATATGTAATCATAATGGAGTTTTCAAGTAGCAAGAATTTTTAAGAAAAAGAGGGGGAAAATTG
cloning	3'UTR VSG mut int. F	GATCCAATCTATCGCATCTGTATCTGACACATTCTTGCTACTTGAAAACTCCTGATATATTTTAACACAAAAG
cloning	3'UTR VSG mut int R	TCGACTTTTGTGTTAAAATATATCAGGAGTTTTCAAGTAGCAAGAATGTGTCAGATACAGATGCGATAGATTG
cloning	3'UTR VSG mut8mer F	GATCCAATTTTCCCCCTCTTTTTCTTAAAAATTCTATTTGTCCGAAAACTCCTGATATATTTTAACACAAAAG
cloning	3'UTR VSG mut8mer R	TCGACTTTTGTGTTAAAATATATCAGGAGTTTTCGGACAAATAGAATTTTTAAGAAAAAGAGGGGGAAAATTG
cloning	CFB2 mutMKT1 R	AGCAGCGCGGTACCGACTGAAGCC
cloning	CFB2 mutMKT1 F	GCGGCTGTGTTTGATCCACTACGGGAG
cloning	CFB2 mutFBOX R	GAAGCGTATGGAGCGGCACCATACGCGGCGGATTCCGCCGCATCGTGAAGGGTCAAAGG
cloning	CFB2 mutFBOX F	CCTTCCAGACGTCATTGCCTTATCACGGACATGTGCGGCGTTTCACAAACTGGTGCAG
cloning	RNAi fow 3UTR CFB2 fowseq R	TTTGTTAACGGATCCGGAAGGGTGAAAAGGAGGGG
cloning	RNAi frag 3UTR CFB2 fowseq F	AAAGGGCCCAAGCTTTGTGTGTACGATGCAGCAGT
cloning	CFB2 ORF (STOP) R	AAAGGATCCTCACATCTCAGCGTAATCCA
cloning	CFB2 ORF F	AAAAAGCTTATGTCCTTGGAGGAGGGAAG
cloning	RNAi rev 3UTR CFB2revseq R	AAAAGATATCGGAAGGGTGAAAAGGAGGGG
cloning	RNAi rev 3UTR CFB2revseq F	AAAGATCTGTGTGTGTACGATGCAGCAGT
cloning	pFAB13fw	TTCCCCCCTCAAATTTCC	to amplify pSY37F1D-CTR-BSD derivative
cloning	pFAB13Rev	GATATCTTAAAAAAGCAAAACTGCAAG
cloning	boxBfw	GTTTTGCTTTTTTAAGATATCTCCCTAAGTCCAACTACTAAAC	to clone boxB into pSY37F1D-CTR-BSD
cloning	boxBRev	GGGGGAAATTTGAGGGGGGAACCTAGAGATAATATCCTCGATAGG
cloning	attB_CFB2Fw	GGGGACAAGTTTGTACAAAAAAGCAGGCT GTTGGAGTACCGAAGAAGG	to clone CFB2 onto pGL2084
cloning	attB_CFB2Rv	GGGGACCACTTTGTACAAGAAAGCTGGGT CATCTCAGCGTAATCCACTT
cloning	lambdaGFPFw	ACCAAAAAGTAAAATTCACA AGCTT ATGGACGCACAAACACGACGAC	to clone into pRpa-lambda_GFP_SBP
cloning	lambdaGFPRv	TTTCATCCAT GCCCTCGAGGCGGTAACG
cloning	SBP_Fw	CCTCGAGGGC ATGGATGAAAAAACTACTGGATG	to clone into pRpa-lambda_GFP_SBP
cloning	SBP_Rv	AAAGCCAACTAAATGGGCAG GATCC TTATGGTTCTCTCTGTCCTTG
cloning	CFB2_mycFw	ACCAAAAAGTAAAATTCACAAGCTTATGTCCTTGGAGGAGGGAA	to clone myc_CFB2 into pRpa
cloning	CFB2_mycRv	CAGAGATCAGTTTCTGTTCTCTAGACATCTCAGCGTAATCCACTTCATG
cloning	myc_CFB2Fw	GATCTCTGAAGAAGACCTGCCTAGGTCCTTGGAGGAGGGAAGC	to clone myc_CFB2 into pRpa
cloning	myc_CFB2Rv	AAAGCCAACTAAATGGGCAGGATCCCTACATCTCAGCGTAATCCACTTCATG
cloning	CFB2-T7Fw	GCATAATACGACTCACTATAGGGAGAGTTGGAGTACCGAAGAAGG	to make dsRNA for CFB2 depletion
cloning	CFB2-T7Fw	TTGTAATACGACTCACTATAGGGAGACATCTCAGCGTAATCCACTT

### Sheet: 90-mer alphaTUB
[BTN]TGCTTTGTTGTTGTTGTTAGTGGTGCTAGTACCTACTGTTGCTAATATAAACGGATGAATAGTCCTTTGCTTAAGCTAGTGTTTGAAGAT
[BTN]CAGAACAATTCCCAGCAGGCGTTACCAACCTGGCAACCAGCCTGACCAATGTGGATGCAGATAGCCTCACGCATGATAAATAAATAGAAG
[BTN]TCAGAGAAGAAGGTGTTGAACGCATCATCCTCAACGCCAATCGTCTTGTCAGAGGGCATCGCACCATCGGGTTGAATGCCGTGTTCCAGG
[BTN]TGGCGGTACGTGCCAGTGCGCACTTCATCCACCACTGTTGGCTCCAGGTCCAAGAACACCGCGCGGGGAACGTGCTTGCCAGCACCAGTC
[BTN]ACGATCTCCTTACCAATGGTGTAGTGGCCACGAGCGTAGTTGTTGGCCGCATCCTCCTTGCCGGAGATCAGCTGCTCGGGGTGGAACAGC
[BTN]GTGCCACCGCCGACGGCGTGATACACGAGGAAGCCCTGAAGACCAGTGCAGTTGTCAGCGAGCTTGCGGATGCGGTCCAGGCAGAGGTCG
[BTN]GGTGATGGATACACCGTGTAGCCGAGCTTGGACTTCTTGCCATAGTCCACGGAGAGGCGCTCCAAGAGCAGCGCACCCAGGCCAGAACCA
[BTN]TCAAGCATCGCAGCAACATCGGTGTGCTCCAGAAGTGAGTGTGTCGAGAGCACAGAGTTGTAGGGCTCCACGACAGCCGTCGACACCTGC
[BTN]ACCACCTGACCGATGAGGCGGTTCAGGTTGGTGTACGTGGGGCGCTCAATATCGAGGTTGCGGCGAGTCAAATCATAAATTGCTTCATTG
[BTN]ATACGTGGGTACGGCACAAGGTTTGTCTGGAACTCTGTCAGATCCACGTTCAATGCACCGTCGAAGCGGAGGGACGCTGTCAGCGAGGAA
[BTN]ACAGCGTTCGAGATCTCAGAGACAGAGAGTTGCTCGTGGTAGGCCTTCTCTGCGGAGATGACTGGTGCATAGCTTGTCAGCACGAAGTGG
[BTN]GGCACAACGTCACCACGGTACATGAGGCAGCACGCCATGTACTTGCCGTGGCGGGGGTCGCACTTTGTCATCATGGAGGCGGGCTCAAAC
[BTN]ATACCGCACTTGAAGCCTGTGGGAGACCAGTCCACGAACTGAATCGTGCGCTTCGTCTTGATGGTCGCGACGGCAGCATTCACATCCTTT
[BTN]GCGATGGCCGTGGAGTTGGCGATCATGCATACCGCGCGCTGCACCTTGGCAAGGTCACCACCTGGCACCACCGTGGGTGGCTGGTAGTTG
[BTN]TCTTCCATACCCTCACCGACGTACCAGTGCACGAAGGCGCGCTTGCTGTACATGAGATCGAATTTGTGGTCAATACGAGCGAACACCTCT
[BTN]TCACCGTCCATATCCGCGGACTCGGCACCAACCTCTTCGTAGTCCTTCTCAAGTGCTGCAAGGTCTTCACGGGCCTCGGAGAACTCACCC
[BTN]AATTCACAAAAGAAAGAAAGAAAGAACATAAATGAAAACCTACACATGGTGCGACGTTGTCACACTTTCTAGTACTCCTCCACATCCTCC

### Sheet: 90-mer VSG221
[BTN]AACTTGGGCTAGGACCAAGACGGCGAGGAAAAGCCGGGCCTCCTGATTGGAAGGCATGCCGCGTTCGTGTCGCGTAGGAATAACTACAAT
[BTN]GTCGTCTAGCTCCTCGGAGACCTGGCAAAGAGGTTGCCAAAAAGCTTGTTTGAAACCTTTTTCAGCCGCCGAATCGACAAGAATTGGAAG
[BTN]AGCGTATATACTTGCTCGCAGTGCCGCGTCCCTCATTTTCTGGATTTTGCTCGCCGCTGCTTGCAGCGTAAACAACGCACCCTTCGGTTG
[BTN]TAGGGCCTCTAGGCCGCTATCAGCTTTCATGGCATAGTGGTTGGCGACTATAACGGCTGCCTTGGCCCTGTTGGTGCCGTGATTTATTTC
[BTN]TAGAAGGAGATTTAAGTATTCGTCTATTCTTCCTTTTAGGTAGCTCGCTGTTGCAGTAGCTGTTACCTCTTGGCTGCTTAACGTTTGTTT
[BTN]AACGCCTCCGATGGTGCCGCCGGCCTTCGTTACCGTGTTTGTTCCGCTGGTGTCCATCATGCAGCCGCTGGTGCCGCTCTCCTTTGTTTG
[BTN]TTGTCGTGTTAGGCCTACGTAGCCCGCTTTACCTAGGTAGGTCGCTGCGGGTCGCTTCGGCTGTATCGGCGACAACTGCAGCTTGCAAGG
[BTN]CTGGCCGCTTTTGCCGAGGCCGTTGGTGTTGTGCCCACTGGCTAGCCTGCATTCGGCGTCGTTATCGTGGAAATTGTTGGCTGCATCTGC
[BTN]CTGTAATGCATCGAGCGCCTGGACCGTGACGGCTGTTTGGCTGTTCGCTACTGTGACATAGCCGGCCGCCATAGTGACCGCTGCAGAAAG
[BTN]GTTTCTGAACTCAGCGGTTTCTGCTCCTGTTAGCGCTTTCTTGGCCTTCCAGGCGTCGATCCACGGTTGGTGCGCTGCTCCGCTCGCTTC
[BTN]TATTTCTGAGGCCTCTGAGTCTTTTTTCTTTAGTAAAGCTTCTTCAACAAGCTTGGTAACGCCTGTTTTGCCAGCTATTCCGGCTGTTTC
[BTN]TTGCGCCACTGGCTGCTCGGATATGAGCTTTTCTATTGCTGTCCACTGTTCATTTTCGTGGCCGCTAAAGTATTTTTTTAATTCTGTTTG
[BTN]TTCCATTCGGTAATAGGCAAGTATAGTCGTTAACTTGGCATTGCCCTCCAGTTCCCCTAGCTTGGTTGGCTGGTTGTCGCCTACCAGGTT
[BTN]CTTGTTGCAGCTGCCTTCTGTTTCTGCTGCTTGTTGTTGGCTTTCAGCGGGCTTGTGCTTCTGGGTTAAAACTTCAAATTTCCCTGCTGT
[BTN]CTTTTTTGCCTCCTCCTTATCCAATGTGCACTTTTTGTTTTCCGCATCGTTATGCCATTTGCATGGGGATTTGCACTCATTTTGGTCCTT
[BTN]AAGAGGGGTCTTGCTAATGACAAAAGAATTGCTGCTTCCTGTGGTGTTTGTGTTTCCAGTTTTCCCATCTTTTGCAGTCTCATCTGCTAC
[BTN]TATATCAAAAAGTTTTCAAGTAGCAAGGAAAATTTTAAAAGGAGGGGGGAAATTTGAGGGGGGAAATTAAAAAAGCAAAACTGCAAGCCA
